# The microtubule plus-end tracking protein Bik1 is required for chromosome congression

**DOI:** 10.1101/2021.06.16.447861

**Authors:** Alexander Julner, Marjan Abbasi, Victoria Menéndez-Benito

## Abstract

During mitosis, sister chromatids congress on both sides of the spindle equator to facilitate the correct partitioning of the genomic material. Chromosome congression requires a finely tuned control of microtubule dynamics by the kinesin motor proteins. In *Saccharomyces cerevisiae*, the kinesin proteins Cin8, Kip1, and Kip3 have a pivotal role in chromosome congression. It has been hypothesized that additional proteins that modulate microtubule dynamics are also involved. Here, we show that the microtubule plus-end tracking protein Bik1 – the budding yeast ortholog of CLIP-170 – is essential for chromosome congression. We find that nuclear Bik1 localizes to the kinetochores in a cell-cycle-dependent manner. Disrupting the nuclear pool of Bik1 with a nuclear export signal (Bik1-NES) leads to a slower cell cycle progression characterized by a delayed metaphase-anaphase transition. Bik1-NES cells have mispositioned kinetochores along the spindle in metaphase. Furthermore, using proximity-dependent methods, we identify Cin8 as an interaction partner of Bik1. Deleting CIN8 reduces the amount of Bik1 at the spindle. In contrast, Cin8 retains its typical bilobed distribution in the Bik1-NES mutant and does not localize to the unclustered kinetochores. Thus, we propose that Bik1 functions with Cin8 to regulate kinetochore-microtubule dynamics for correct kinetochore positioning and chromosome congression.
