## Supplementary Data S1 for "The microtubule plus-end tracking protein Bik1 is required for chromosome congression"

### Sheet: FLAG_not_in_control
Accession	#peptides_flag_1	#Unique_flag_1	#peptides_flag_2	#Unique_flag_2	#peptides_flag_3	#Unique_flag_3	coverage_1	coverage_2	coverage_3	avg_coverage	avg_unique	Name
P46675	115	114	108	107	93	92	75	70	72	72.3333	104.333	STU2
P41318	19	19	13	13	17	17	75	67	75	72.3333	16.3333	LST8
P40013	20	20	21	21	21	21	67	69	65	67	20.6667	BIM1
P35169	142	124	143	120	141	123	63	62	62	62.3333	122.333	TOR1
P38873	89	88	84	84	85	85	63	62	62	62.3333	85.6667	KOG1
P06787	7	7	6	6	6	6	69	62	53	61.3333	6.33333	CALM
Q08921	44	44	36	36	35	35	64	62	56	60.6667	38.3333	TCO89
P40460	35	34	33	33	34	34	59	57	58	58	33.6667	NDC80
P36022	193	191	186	183	198	196	53	52	54	53	190	DYHC
P36094	21	21	17	17	22	22	55	45	57	52.3333	20	SPC42
P53378	20	20	19	19	20	20	51	48	55	51.3333	19.6667	TBG
P27895	46	45	47	46	47	46	52	48	52	50.6667	45.6667	CIN8
P33419	14	14	8	8	11	11	58	42	51	50.3333	11	SPC29
P28743	32	32	25	25	28	28	53	46	49	49.3333	28.3333	KIP2
P53540	37	37	33	33	35	35	51	48	48	49	35	SPC98
P36131	10	10	12	12	12	12	48	47	52	49	11.3333	SPC34
P38863	38	38	40	40	39	39	48	49	48	48.3333	39	SPC97
P38198	66	65	68	67	66	65	49	48	47	48	65.6667	STU1
P32336	30	30	27	27	27	27	49	46	47	47.3333	28	NUD1
P32526	27	27	24	24	26	26	48	46	48	47.3333	25.6667	KAR9
P40014	9	9	7	7	7	7	52	43	42	45.6667	7.66667	SPC25
O13527	50	0	43	0	46	0	45	43	46	44.6667	0	YA11B
P23595	11	4	8	3	10	2	51	38	41	43.3333	3	PP2A2
Q03774	13	13	12	12	14	14	43	39	45	42.3333	13	TRM82
P39946	14	14	11	11	14	14	44	37	45	42	13	LIS1
P53865	24	23	16	16	20	19	49	34	38	40.3333	19.3333	CNM67
P38042	19	19	22	22	25	25	34	38	49	40.3333	22	CDC27
Q06010	30	30	27	27	33	32	38	38	43	39.6667	29.6667	STE23
P40422	2	2	2	2	2	2	39	39	39	39	2	RPAB4
P17119	25	25	23	23	21	21	41	38	37	38.6667	23	KAR3
P28742	40	38	29	28	34	33	45	34	37	38.6667	33	KIP1
P32504	31	31	27	27	32	32	40	32	44	38.6667	30	CBF3A
P50275	33	31	33	31	35	33	38	39	38	38.3333	31.6667	ASE1
P40960	12	12	14	14	14	14	33	41	41	38.3333	13.3333	PAC11
Q04949	13	12	11	11	12	12	40	36	38	38	11.6667	DYN3
P06704	5	5	5	5	6	6	34	34	41	36.3333	5.33333	CDC31
Q04431	11	10	9	8	10	9	38	31	34	34.3333	9	KRE28
P89886	5	5	4	4	6	6	33	29	39	33.6667	5	TMA20
Q12259	12	11	16	15	12	11	27	39	31	32.3333	12.3333	YL108
P33895	12	12	14	14	13	13	30	33	33	32	13	NUF2
P38210	3	3	2	2	2	2	42	26	26	31.3333	2.33333	LDB7
P35195	1	1	1	1	1	1	30	30	30	30	1	ECM15
Q04477	4	4	4	4	4	4	29	29	31	29.6667	4	SPC24
P34219	12	11	10	10	13	13	28	27	34	29.6667	11.3333	TOD6
Q06630	7	7	4	4	5	5	37	23	28	29.3333	5.33333	MHR1
P32562	17	17	18	18	15	15	29	33	24	28.6667	16.6667	CDC5
P39721	3	3	4	4	3	3	28	30	28	28.6667	3.33333	AIM2
P38086	22	21	19	18	26	26	28	24	34	28.6667	21.6667	RDH54
Q05498	4	4	4	4	4	4	28	27	29	28	4	FCF1
P23293	15	15	13	12	14	14	27	26	27	26.6667	13.6667	BUR1
P32380	24	22	21	21	24	22	28	24	28	26.6667	21.6667	SP110
Q12134	5	5	7	7	5	5	22	34	22	26	5.66667	HUA2
P53853	4	4	5	5	4	4	18	33	21	24	4.33333	VPS75
P47006	6	6	3	3	5	5	32	16	24	24	4.66667	RPA34
Q03503	4	4	3	3	5	5	24	18	30	24	4	NAA30
P16892	2	0	8	5	6	4	4	42	25	23.6667	3	FUS3
P40059	10	9	9	9	9	9	24	23	23	23.3333	9	DOT6
P43586	4	4	2	2	5	5	25	14	30	23	3.66667	LOC1
Q01649	11	11	7	7	11	11	24	17	27	22.6667	9.66667	CIK1
P53538	3	3	2	2	2	2	33	17	17	22.3333	2.33333	SSU72
Q12009	7	7	4	4	4	4	31	15	21	22.3333	5	TRMB
P09798	15	15	17	17	19	19	19	21	27	22.3333	17	CDC16
P53507	1	1	1	1	1	1	22	22	22	22	1	TOM7
P14681	6	5	4	2	8	6	24	14	28	22	4.33333	KSS1
Q06543	4	4	2	2	5	5	24	13	29	22	3.66667	GPN3
Q05050	24	24	6	6	13	13	35	9	21	21.6667	14.3333	EIS1
P53148	12	12	16	16	15	15	18	24	22	21.3333	14.3333	SP105
P32500	11	11	11	11	13	13	19	20	25	21.3333	11.6667	NDC1
Q12045	8	8	11	11	11	11	19	23	21	21	10	VIK1
P32561	8	8	6	6	7	7	22	17	23	20.6667	7	RPD3
P28778	2	2	2	2	4	4	16	16	30	20.6667	2.66667	RT06
P49166	4	3	2	1	1	1	30	19	11	20	1.66667	RL37A
P54199	11	11	9	9	11	11	21	17	20	19.3333	10.3333	MPS1
P16522	8	8	10	10	10	10	17	18	22	19	9.33333	CDC23
P17157	7	5	3	1	6	4	26	9	22	19	3.33333	PHO85
P40350	4	4	5	5	6	6	11	20	26	19	5	ALG5
P47113	13	13	6	6	9	9	27	10	19	18.6667	9.33333	BFA1
P31334	6	6	2	2	4	4	28	9	19	18.6667	4	RM09
P40364	2	2	6	6	2	2	8	39	8	18.3333	3.33333	MPM1
P32523	10	10	5	5	8	8	25	11	19	18.3333	7.66667	PRP19
P24871	9	9	4	4	7	7	23	13	19	18.3333	6.66667	CG24
P69850	2	2	1	1	3	3	17	10	28	18.3333	2	DAD3
P14063	3	3	2	2	2	2	24	15	15	18	2.33333	RM31
P21827	6	6	7	7	6	6	16	21	16	17.6667	6.33333	RCC1
P38064	4	3	3	2	5	4	18	12	22	17.3333	3	RM16
P38792	4	4	4	4	4	4	17	17	17	17	4	RRP4
P07274	3	3	1	1	1	1	34	8	8	16.6667	1.66667	PROF
Q3E7B2	2	2	1	1	1	1	34	8	8	16.6667	1.33333	COA3
P25378	2	2	2	2	2	2	17	16	16	16.3333	2	RHEB
Q02792	13	12	10	9	16	15	16	12	21	16.3333	12	XRN2
Q06053	11	11	8	8	5	5	22	15	11	16	8	DUS3
Q05788	2	2	3	3	5	5	9	13	26	16	3.33333	PNPH
P51402	2	1	2	1	1	1	18	18	10	15.3333	1	RL37B
P53086	6	5	6	5	10	9	12	14	20	15.3333	6.33333	KIP3
P43582	1	1	1	1	3	3	8	12	26	15.3333	1.66667	WWM1
Q99312	3	3	4	4	6	6	12	13	20	15	4.33333	ISN1
Q04867	5	5	2	2	5	5	18	7	20	15	4	YM91
P21734	1	1	1	1	2	2	12	12	21	15	1.33333	UBC1
Q00684	7	7	4	4	5	5	17	11	16	14.6667	5.33333	CDC14
Q99297	4	4	3	3	4	4	16	12	16	14.6667	3.66667	ODC2
P46962	2	2	2	2	4	4	14	11	19	14.6667	2.66667	CTK2
P53881	3	3	1	1	4	4	16	8	20	14.6667	2.66667	RM22
P34087	1	1	1	1	2	2	9	9	26	14.6667	1.33333	RPB7
P38075	2	2	2	2	2	2	15	15	13	14.3333	2	PDX3
P17649	5	5	2	2	5	5	18	7	18	14.3333	4	GABAT
P46948	3	3	2	2	5	5	13	8	22	14.3333	3.33333	RRP41
P18414	2	2	3	3	2	2	13	17	12	14	2.33333	ERD2
P40969	3	3	8	7	6	6	9	19	14	14	5.33333	CBF3B
P40064	16	16	10	10	15	15	16	11	15	14	13.6667	NU157
Q03798	3	3	3	3	1	1	17	17	6	13.3333	2.33333	AIM36
P10663	3	3	1	1	2	2	20	6	14	13.3333	2	RT02
P53721	3	3	2	2	3	3	15	10	15	13.3333	2.66667	RCF2
P40363	3	2	3	2	3	2	10	15	15	13.3333	2	SFGH
P15436	15	15	10	10	17	17	14	10	16	13.3333	14	DPOD
P38930	2	2	2	2	3	3	12	12	16	13.3333	2.33333	CSK2C
Q03124	5	5	7	7	8	8	9	14	17	13.3333	6.66667	RSC9
P53332	3	3	3	3	3	3	13	13	13	13	3	COAD
P53136	2	2	5	4	5	4	7	18	13	12.6667	3.33333	NSA1
Q12149	7	7	6	6	7	7	15	10	12	12.3333	6.66667	RRP6
Q12440	7	6	11	10	9	8	9	15	13	12.3333	8	APC2
P11927	6	6	4	4	4	4	16	10	10	12	4.66667	KAR1
Q12406	7	7	4	4	4	4	17	9	10	12	5	ARP7
Q12489	1	1	1	1	1	1	12	12	12	12	1	YD012
P38829	1	1	1	1	3	3	8	8	20	12	1.66667	YHS2
P48813	9	8	4	4	7	7	15	7	13	11.6667	6.33333	GNP1
P29468	5	5	6	6	5	5	12	12	10	11.3333	5.33333	PAP
P80428	5	5	6	6	5	5	10	14	10	11.3333	5.33333	ARP4
P40459	2	2	3	3	2	2	10	13	11	11.3333	2.33333	PANC
P53159	4	4	3	3	4	4	12	10	12	11.3333	3.66667	MPS2
P54003	3	3	1	1	1	1	19	3	12	11.3333	1.66667	SUR7
Q12068	3	3	2	2	4	3	11	10	13	11.3333	2.66667	GRE2
P36151	3	3	2	2	3	3	12	9	13	11.3333	2.66667	YK50
Q05979	2	2	3	3	4	4	8	12	14	11.3333	3	KYNU
P53886	14	14	15	15	21	21	9	10	15	11.3333	16.6667	APC1
P54964	2	2	2	2	2	2	11	11	11	11	2	ORN
P38999	3	3	4	4	1	1	12	15	5	10.6667	2.66667	LYS9
P26793	4	4	4	4	3	3	11	13	8	10.6667	3.66667	FEN1
Q12748	7	7	7	7	5	5	12	12	8	10.6667	6.33333	CENPI
P15496	4	4	1	1	4	4	18	3	11	10.6667	3	IDI1
P35178	4	3	1	1	3	2	15	6	11	10.6667	2	RRP1
P39998	5	5	4	4	4	4	10	10	12	10.6667	4.33333	EDC3
Q12450	2	1	1	1	2	1	12	8	12	10.6667	1	ERP4
P40160	4	4	2	2	5	5	12	4	16	10.6667	3.66667	RIO2
P53323	2	2	1	1	1	1	15	8	8	10.3333	1.33333	BUD32
P18900	5	5	2	2	4	4	15	5	11	10.3333	3.66667	COQ1
P53141	1	1	2	2	2	2	5	13	13	10.3333	1.66667	MLC1
D6VTK4	5	4	3	3	4	4	13	7	10	10	3.66667	STE2
Q12123	4	2	2	1	3	1	14	6	10	10	1.33333	DCS2
P48445	3	3	4	4	4	4	9	11	10	10	3.66667	BPL1
Q3E756	1	1	1	1	1	1	10	10	10	10	1	YB029
P81451	1	1	1	1	1	1	10	10	10	10	1	ATP19
Q08683	6	6	5	5	6	6	9	10	11	10	5.66667	APC5
P26449	2	2	3	3	4	4	6	11	13	10	3	BUB3
P52920	3	3	1	1	1	1	17	6	6	9.66667	1.66667	NBP35
Q00362	4	4	4	4	4	4	10	10	9	9.66667	4	2ABA
P38755	4	4	2	2	3	2	13	6	10	9.66667	2.66667	OSH7
P46957	3	3	4	4	4	4	7	11	11	9.66667	3.66667	DPOD2
P40202	1	1	2	2	2	2	6	10	13	9.66667	1.66667	CCS1
P32351	2	2	2	2	3	3	7	8	14	9.66667	2.33333	IMPX
Q07794	2	1	3	2	5	5	5	8	16	9.66667	2.66667	RT109
P38604	9	8	5	4	3	2	15	8	5	9.33333	4.66667	ERG7
P36047	3	3	1	1	1	1	14	7	7	9.33333	1.66667	SDS22
P26754	2	2	1	1	1	1	12	8	8	9.33333	1.33333	RFA2
P24869	4	4	2	2	3	3	9	8	11	9.33333	3	CG22
P29703	2	2	2	2	3	3	8	8	12	9.33333	2.33333	FNTA
Q02732	4	4	2	2	4	4	11	5	12	9.33333	3.33333	CENPP
P52488	5	5	5	5	4	4	11	9	7	9	4.66667	UBA2
Q12277	1	1	1	1	1	1	9	9	9	9	1	RRP42
P43567	2	2	2	2	2	2	9	9	9	9	2	AGX1
P35180	1	1	1	1	1	1	9	9	9	9	1	TOM20
P53962	2	2	2	2	3	3	6	10	11	9	2.33333	YND5
P53278	9	9	2	1	8	7	13	2	12	9	5.66667	YG3A
Q08960	7	7	3	3	8	8	11	4	12	9	6	TYW1
P53617	3	3	3	3	7	7	6	7	14	9	4.33333	NRD1
P40498	5	5	6	6	4	4	8	11	7	8.66667	5	UTP25
P36059	3	3	2	2	3	3	10	7	9	8.66667	2.66667	NNRD
Q03002	4	4	2	2	7	6	8	3	15	8.66667	4	FRK1
Q12403	2	2	1	1	3	3	7	4	15	8.66667	2	ERP3
P32789	6	6	2	2	5	5	11	4	10	8.33333	4.33333	ALK2
Q08492	2	2	1	1	2	2	10	5	10	8.33333	1.66667	BUD21
P46681	4	4	2	2	4	4	11	4	10	8.33333	3.33333	DLD2
P40481	1	1	3	3	3	3	3	11	11	8.33333	2.33333	HPM1
P47095	2	2	1	1	2	2	11	3	11	8.33333	1.66667	MTNB
P36144	3	3	1	1	3	3	11	3	11	8.33333	2.33333	RL1D1
Q07897	2	2	1	1	3	3	8	4	13	8.33333	2	CMS1
Q04601	2	2	4	4	7	7	3	8	14	8.33333	4.33333	APC4
P32600	19	1	24	1	18	0	8	9	7	8	0.666667	TOR2
P32897	2	2	1	1	1	1	14	5	5	8	1.33333	TIM23
Q03151	2	2	2	2	2	2	8	8	8	8	2	MTG1
Q12354	1	1	1	1	1	1	8	8	8	8	1	APTH1
P32798	2	2	2	2	2	2	8	8	8	8	2	COT1
P05318	1	1	1	1	1	1	8	8	8	8	1	RLA1
P53130	1	1	1	1	1	1	8	8	8	8	1	GPG1
Q06624	2	2	2	2	2	2	9	6	9	8	2	RHC31
P06245	4	4	1	1	5	5	9	2	13	8	3.33333	KAPB
P50086	2	2	2	2	1	1	8	11	4	7.66667	1.66667	PSD10
P19263	5	5	8	8	5	5	6	10	7	7.66667	6	MED14
Q07589	3	3	1	1	3	3	10	4	9	7.66667	2.33333	YD144
P15790	3	3	3	3	4	4	7	7	9	7.66667	3.33333	CSK21
P38153	3	3	1	1	3	3	9	3	11	7.66667	2.33333	AP3M
P38288	1	1	1	1	3	3	6	6	11	7.66667	1.66667	TOS1
P53759	3	3	3	3	1	1	9	9	4	7.33333	2.33333	DUS1
P30902	2	2	1	1	1	1	12	5	5	7.33333	1.33333	ATP7
P46963	2	2	2	2	2	2	5	12	5	7.33333	2	CTK3
Q04264	9	8	5	5	7	7	9	6	7	7.33333	6.66667	PDS5
P29469	5	5	6	6	7	7	7	7	8	7.33333	6	MCM2
P32465	5	1	4	0	4	1	8	6	8	7.33333	0.666667	HXT1
P38703	3	3	1	1	2	2	9	5	8	7.33333	2	LAG1
P25559	1	1	2	2	2	2	6	8	8	7.33333	1.66667	DCC1
P49956	5	5	2	2	5	5	9	3	10	7.33333	4	CTF18
P07285	2	2	1	1	3	3	7	5	10	7.33333	2	TRPD
P38226	2	2	1	1	4	4	6	2	14	7.33333	2.33333	CST26
P36000	6	6	3	3	3	3	11	5	5	7	4	AP1B1
P49954	2	2	2	2	1	1	8	8	5	7	1.66667	NIT3
P40580	2	2	1	1	1	1	11	5	5	7	1.33333	BZRD
P53946	4	4	3	2	2	2	9	7	5	7	2.66667	ARP5
Q12743	3	3	1	1	1	1	11	5	5	7	1.66667	DFM1
P39723	6	5	3	2	4	3	10	4	7	7	3.33333	SPC72
P02381	3	3	1	1	2	2	9	5	7	7	2	RMAR
Q02196	1	1	1	1	1	1	7	7	7	7	1	KAPS
Q04969	1	1	1	1	1	1	7	7	7	7	1	SPC2
P21672	7	0	4	0	7	0	8	5	8	7	0	RIR3
P53281	1	1	2	2	1	1	7	10	3	6.66667	1.33333	LSB1
P25382	3	3	4	4	2	2	7	8	5	6.66667	3	NLE1
P47064	2	2	1	1	1	1	10	5	5	6.66667	1.33333	AP3S
P36084	3	3	2	2	2	2	8	6	6	6.66667	2.33333	MUD2
P17558	2	2	1	1	2	2	8	4	8	6.66667	1.66667	RTPT
P14693	1	1	1	1	2	2	5	5	10	6.66667	1.33333	SAM35
Q03010	4	4	1	1	1	1	11	4	4	6.33333	2	UME1
Q12386	5	5	3	3	4	4	8	5	6	6.33333	4	ARP8
P40105	8	1	7	7	10	10	6	5	8	6.33333	6	YRF12
P25359	3	3	2	2	2	2	8	5	5	6	2.33333	RRP43
P46682	6	6	2	2	3	3	9	4	5	6	3.66667	AP3B
P48240	1	1	1	1	1	1	6	6	6	6	1	MTR3
P42935	5	4	2	2	3	3	8	4	6	6	3	ELP2
Q06385	2	2	2	2	2	2	6	6	6	6	2	VPS74
P39727	2	2	2	2	2	2	6	6	6	6	2	ERV46
P33421	1	1	1	1	1	1	6	6	6	6	1	SDH3
Q00578	4	4	5	5	6	6	5	6	7	6	5	RAD25
Q00618	2	2	1	1	2	2	5	5	8	6	1.66667	PGTA
Q12028	5	5	3	3	6	6	6	3	9	6	4.66667	AP1G1
P32347	2	2	1	1	4	4	4	2	12	6	2.33333	DCUP
P53256	2	2	1	1	1	1	9	4	4	5.66667	1.33333	RRP46
P13712	2	2	1	1	1	1	7	5	5	5.66667	1.33333	MSI1
P40161	3	3	1	1	2	2	9	3	5	5.66667	2	RT106
P0CX15	8	1	7	7	10	10	5	5	7	5.66667	6	YRF17
P0CX14	8	1	7	7	10	10	5	5	7	5.66667	6	YRF13
P53819	8	1	7	7	10	10	5	5	7	5.66667	6	YRF16
Q07800	1	1	2	2	2	2	3	7	7	5.66667	1.66667	PSR1
P38991	2	2	1	1	1	1	8	4	4	5.33333	1.33333	IPL1
P22579	8	8	4	4	9	9	7	4	5	5.33333	7	SIN3
P33296	1	1	1	1	1	1	5	5	6	5.33333	1	UBC6
P38691	3	3	3	3	5	5	5	4	7	5.33333	3.66667	KSP1
P32792	2	2	1	1	3	3	5	2	9	5.33333	2	YHH7
P32843	2	2	1	1	6	6	4	2	10	5.33333	3	YME2
Q02206	4	4	2	2	2	2	7	4	4	5	2.66667	RSC4
Q12467	1	1	1	1	1	1	5	5	5	5	1	MRX4
P12630	2	2	2	2	2	2	5	5	5	5	2	BAR1
P40057	1	1	1	1	1	1	5	5	5	5	1	YER4
P38300	1	1	1	1	1	1	5	5	5	5	1	MBA1
P38242	1	1	1	1	1	1	5	5	5	5	1	ALG14
P06242	2	2	1	1	2	2	6	3	6	5	1.66667	KIN28
P53860	2	2	1	1	2	2	6	3	6	5	1.66667	PDR16
P53166	2	2	1	1	3	3	4	3	8	5	2	MRH4
P36048	4	4	3	3	4	4	5	4	5	4.66667	3.66667	SN114
P38989	5	5	2	2	4	4	6	3	5	4.66667	3.66667	SMC2
Q06639	3	2	6	5	5	4	3	6	5	4.66667	3.66667	RSC3
P32657	7	7	2	2	6	6	7	1	6	4.66667	5	CHD1
Q12375	1	1	1	1	2	2	3	4	7	4.66667	1.33333	ORT1
P38330	2	2	1	1	4	4	4	2	8	4.66667	2.33333	RMD9L
Q06505	2	2	1	1	1	1	7	3	3	4.33333	1.33333	IWS1
P53894	4	4	2	2	2	2	7	3	3	4.33333	2.66667	CBK1
P38909	2	2	1	1	1	1	7	3	3	4.33333	1.33333	CYC2
P38172	2	2	1	1	1	1	7	3	3	4.33333	1.33333	MRX3
Q08548	3	3	2	2	2	2	5	4	4	4.33333	2.33333	ALE1
P40988	1	1	3	3	2	2	2	7	4	4.33333	2	FET4
P23642	2	2	2	2	1	1	4	5	4	4.33333	1.66667	VAN1
P38065	3	3	3	3	4	4	4	4	5	4.33333	3.33333	AP2A
P33753	1	1	1	1	3	3	3	3	7	4.33333	1.66667	TRM2
Q03957	3	3	2	2	2	2	6	3	3	4	2.33333	CTK1
P35193	1	1	2	2	1	1	3	6	3	4	1.33333	ATG19
P25270	1	1	2	2	1	1	3	6	3	4	1.33333	MRM1
P40368	3	3	1	1	2	2	6	2	4	4	2	NUP82
Q99288	1	1	1	1	1	1	4	4	4	4	1	DET1
P38696	1	1	1	1	1	1	4	4	4	4	1	ARP1
P40007	1	1	1	1	1	1	4	4	4	4	1	NOP16
P28496	1	1	1	1	1	1	4	4	4	4	1	LAC1
P10363	2	2	1	1	2	2	5	2	5	4	1.66667	PRI1
P47037	5	5	2	2	6	6	4	2	6	4	4.33333	SMC3
Q08001	5	5	2	2	1	1	7	3	1	3.66667	2.66667	LAM6
P40317	5	5	2	2	2	2	6	3	2	3.66667	3	SOK1
P53040	2	2	1	1	1	1	5	3	3	3.66667	1.33333	TAF6
P38781	3	2	4	3	3	2	3	5	3	3.66667	2.33333	RSC30
P38850	3	3	2	2	3	3	4	3	4	3.66667	2.66667	RT107
Q08645	2	2	1	1	2	2	4	2	5	3.66667	1.66667	FOLE
Q06668	2	2	1	1	2	2	4	2	5	3.66667	1.66667	OMS1
P25365	3	3	5	5	3	3	3	5	2	3.33333	3.66667	SED4
P38992	1	1	2	2	1	1	2	6	2	3.33333	1.33333	SUR2
P38274	4	4	1	1	3	3	6	1	3	3.33333	2.66667	HSL7
Q12049	1	1	2	1	1	1	3	4	3	3.33333	1	THP3
P27636	4	4	2	2	3	3	4	2	4	3.33333	3	CDC15
P53248	1	1	1	1	2	2	3	3	4	3.33333	1.33333	PEX8
P32325	1	1	2	2	2	2	2	4	4	3.33333	1.66667	DBF4
Q12072	2	1	2	1	3	2	3	3	4	3.33333	1.33333	IOC2
P27515	2	2	1	1	2	2	4	2	4	3.33333	1.66667	URK1
P04387	1	1	1	1	2	2	3	2	5	3.33333	1.33333	GAL80
Q06488	1	1	2	2	3	3	2	3	5	3.33333	2	RSC2
Q05040	2	2	1	1	1	1	4	3	2	3	1.33333	FAR8
P35207	5	5	1	1	2	2	6	1	2	3	2.66667	SKI2
P53115	4	4	3	3	4	3	3	3	3	3	3.33333	INO80
Q06632	3	3	2	2	2	2	3	3	3	3	2.33333	CFT1
P40456	2	2	2	2	2	2	3	3	3	3	2	ESL1
P06243	1	1	1	1	1	1	3	3	3	3	1	CDC7
P13185	2	2	2	2	2	2	3	3	3	3	2	KIN1
P38929	3	3	2	2	3	3	3	3	3	3	2.66667	ATC2
P36040	1	1	1	1	1	1	3	3	3	3	1	POC2
P32453	1	1	1	1	1	1	3	3	3	3	1	ATP11
Q05636	1	1	1	1	1	1	3	3	3	3	1	RRP45
Q12355	1	1	1	1	1	1	3	3	3	3	1	PST1
P36516	1	1	1	1	1	1	3	3	3	3	1	RM03
Q05874	1	1	1	1	1	1	3	3	3	3	1	EFM7
P53217	1	1	1	1	1	1	3	3	3	3	1	YG1I
Q12255	1	1	1	1	1	1	3	3	3	3	1	NYV1
Q00416	5	5	7	7	8	8	2	3	4	3	6.66667	SEN1
P46951	3	3	1	1	3	3	4	1	4	3	2.33333	YPP1
Q08732	1	1	2	2	1	1	4	3	1	2.66667	1.33333	HRK1
P41695	2	2	3	3	2	2	3	3	2	2.66667	2.33333	BUB1
P40157	2	2	1	1	2	2	4	1	3	2.66667	1.66667	VID27
P32259	2	2	1	1	2	2	3	2	3	2.66667	1.66667	MED16
P08964	3	3	2	2	4	4	3	1	4	2.66667	3	MYO1
P38970	2	2	1	1	3	3	3	1	4	2.66667	2	HAL5
P30619	2	1	1	0	3	2	3	1	4	2.66667	1	SEC1
P46151	1	1	2	2	2	2	1	3	3	2.33333	1.66667	MTHR1
P38811	6	6	4	4	11	11	2	1	4	2.33333	7	TRA1
Q03834	2	2	1	1	4	4	2	1	4	2.33333	2.33333	MSH6
Q04002	2	1	1	0	5	4	2	0	5	2.33333	1.66667	SCC2
P33334	5	5	2	2	2	2	3	2	1	2	3	PRP8
P53067	3	3	1	1	1	1	4	1	1	2	1.66667	IMB5
P47134	2	2	2	2	2	2	2	2	2	2	2	BIR1
Q12280	2	2	1	1	2	2	2	2	2	2	1.66667	IQG1
P50101	1	1	3	3	3	2	1	3	2	2	2	UBP15
P40492	2	0	2	0	2	0	2	2	2	2	0	FYV10
P39984	1	1	1	1	1	1	2	2	2	2	1	HAT2
P35724	1	1	1	1	1	1	2	2	2	2	1	MNR2
P34240	1	1	1	1	1	1	2	2	2	2	1	ZRT3
Q06833	1	1	1	1	2	2	1	2	3	2	1.33333	YP091
P43583	2	2	4	4	5	5	1	2	3	2	3.66667	BLM10
P40477	2	1	3	2	3	2	1	2	2	1.66667	1.66667	NU159
P53552	5	5	2	2	1	1	3	1	1	1.66667	2.66667	THO2
P36051	2	2	1	1	2	2	2	1	2	1.66667	1.66667	MCD4
Q04958	3	3	1	1	2	2	2	1	2	1.66667	2	NTE1
P53629	1	1	1	1	1	1	1	2	2	1.66667	1	ARE2
P40541	1	1	1	1	3	3	1	1	3	1.66667	1.66667	SCC3
P36159	2	1	1	0	1	0	2	1	1	1.33333	0.333333	RNZ
P53953	1	0	2	1	1	0	1	2	1	1.33333	0.333333	SFB2
P21951	4	4	1	1	3	3	2	0	2	1.33333	2.66667	DPOE
Q08562	1	0	3	3	1	1	0	2	1	1	1.33333	ULS1
P38766	1	1	1	1	1	1	1	1	1	1	1	RRM3
P39702	1	0	1	0	1	0	1	1	1	1	0	VPS8
Q03407	1	0	1	0	1	0	1	1	1	1	0	PKH1
P47170	2	0	2	0	1	0	1	1	0	0.666667	0	IML1
P48563	1	1	2	2	2	2	0	1	1	0.666667	1.66667	MON2
P39526	2	0	1	0	1	0	1	0	0	0.333333	0	LAA1
P38110	1	0	1	0	1	0	0	0	0	0	0	ATM
P22082	1	0	1	0	1	0	0	0	0	0	0	SNF2
